# The evolution of gene regulatory programs controlling gonadal development in primates

**DOI:** 10.1101/2025.06.17.659946

**Authors:** Nils Trost, Amir Fallahshahroudi, Ioannis Sarropoulos, Céline Schneider, Julia Schmidt, Noe Mbengue, Eva Wolff, Charis Drummer, Robert Frömel, Steven Lisgo, Florent Murat, Mari Sepp, Margarida Cardoso-Moreira, Rüdiger Behr, Henrik Kaessmann

## Abstract

Sex-determining pathways produce dimorphic gonads (ovaries and testes), yet the gene regulatory programs governing gonadogenesis and their evolution in primates remain little explored. Here we report evolutionary analyses of transcriptome and chromatin accessibility data of male and female human, marmoset (New World monkey), and mouse gonadal cells spanning key prenatal stages. We find that the two primates and mouse share similar X chromosome expression dynamics, including X chromosome reactivation (XCR), and that in Klinefelter syndrome (XXY) testes, germ cells undergo female-like XCR and escape of X inactivation. New male-specific regulatory regions have emerged progressively during mammalian evolution, especially on the X following sex chromosome origination. Further analyses revealed that male-specific regulatory regions evolved faster than female-specific ones in both supporting and pre-meiotic germ cells. However, female meiotic germ cells show even higher rates of molecular evolution and exhibit a permissive chromatin state that facilitates the birth of new genes, thus resembling their adult spermatogenic counterparts. Finally, we traced both conserved and species-specific gene expression trajectories across the three mammals, uncovering candidate genes for disorders of sex development that are typically central to cell-type-specific regulatory networks. Together, our study unveils both ancestral mammalian and recently evolved gene regulatory programs that control human- and primate-specific aspects of gonadal development in both sexes.

---

Animal reproduction often relies on sex-determination mechanisms that control the development of two sexes with distinct dimorphic traits. In therian mammals (placental mammals and marsupials), expression of the Y-linked Sex-determining Region Y (SRY) gene initiates a male-specific developmental pathway^1,2^. SRY expression directs the bipotential gonads, the common gonad precursor in both sexes, to differentiate into testes in XY individuals. The absence of SRY expression in XX individuals results in ovarian development. Later, the differentiated gonads coordinate the development of sexually dimorphic traits through hormonal signalling^1,2^.

Upon sex determination, common somatic progenitor cells, which arise from the proliferation of coelomic epithelial cells ventral to the mesonephros, differentiate into Sertoli cells in males or pre-granulosa cells in females^3^, the male and female supporting cell lineages. These lineages, in turn, direct the sexual fate of the remaining gonadal somatic cells, including fetal Leydig cells in males and theca progenitor cells in females, as well as that of the primordial germ cells (PGCs) that have colonized the bipotential gonads. In males, germ cells differentiate prenatally into pre-spermatogonia and enter mitotic arrest, later forming the foundation of adult spermatogenesis. In females, germ cells differentiate into oogonia, initiate meiosis, and develop into primary oocytes, which arrest at the first meiotic prophase during fetal development. Meiosis resumes at sexual maturation and is completed only after fertilization (Fig. 1a).

**Fig. 1.**

Primate atlas of gonadogenesis. **a**, Schematic of gonadogenesis and the origins of gonadal cell types. **b**, Sample collection for human and marmoset. Human-marmoset correspondences are based on cell type presence and marker gene expression. **c**, UMAPs of human ovary (top) and testis (bottom) from snRNA-seq (left) and snATAC-seq (right) datasets, labelled by cell type annotation. **d**, UMAPs of marmoset ovary (top) and testis (bottom) snRNA-seq (left) and snATAC-seq (right) datasets, labelled by cell type annotation. **e**, **f**, Marker gene expression for major cell types in the human (**e**) and marmoset (**f**) ovary (top) and testis (bottom). Dot size indicates the percentage of positive cells, colours show cell types as shown in **c** and **d**. **g**, Proportions of cell types in human and marmoset ovaries and testes across developmental stages. **h**, Proportions of male and female germ cell states in human and marmoset gonads across developmental stages.

Previous research showed that spermatogenesis in the adult testis evolves rapidly^4–10^, with meiotic spermatocytes and post-meiotic spermatids exhibiting the highest rates of molecular evolution^10–12^. However, the evolutionary dynamics of developing gonads, particularly of oogonia and oocytes, remain largely uncharacterized, leaving open the question of whether the rapid evolution of late germ cells is specific to males.

While most insights into gonadogenesis have come from mouse studies, recent single-cell sequencing studies have begun illuminating the transcriptomic^13–18^ and regulatory^17^ landscapes of human gonad development and sex determination^17^. These studies have provided insights into the emergence of gonadal cell types and their regulatory programs. However, the evolution of primate gonad development and gonadal cell types remain poorly characterized.

In this study, we generated comprehensive cell type atlases of human female and male gonad development, as well as a developmental gonad from a Klinefelter syndrome (XXY) individual, using single-nucleus RNA-seq (snRNA-seq) and single-nucleus assay for transposase accessible chromatin using sequencing (snATAC-seq). To enable evolutionary comparisons, we generated matched datasets for the marmoset, a representative of New World monkeys, which split ∼43 million years ago from the primate lineage leading to humans. Our comparative analyses of these data and published mouse datasets revealed key aspects of primate gonadal development and its evolutionary trajectory, including changes in cell type composition, gene expression dynamics, and regulatory programs. We provide an interactive online resource to explore our datasets at: https://apps.kaessmannlab.org/primate_gonadogenesis/.
