## Supplementary Table 1 for "The evolution of gene regulatory programs controlling gonadal development in primates"

### Sheet: Sheet1
Organism	Tissue	Individual	Stage	Group	SnRNA-seq dataset-id	Retained nuclei (snRNA-seq)	SnATAC-seq dataset-id	Retained nuclei (snATAC-seq)
Human	Ovary	HUM 11840 F GO	CS14	5W	ovary_cs14_sn269	1876	not enough material	-
		HUM 14101 F GO	CS18	6W	ovary_cs18_sn257	3939	low quality	-
		HUM 13298 F GO	CS18		ovary_cs18_sn261	6993	sa087_Human_Ovary_CS18_F	4937
		HUM 13289 F GO	CS20	7W	low quality	-	sa080_Human_Ovary_CS20_F	2425
		HUM 13383 F GO	CS22	8W	low quality	-	sa031_Human_Ovary_CS22_F	886
		HUM 14293 F GO	CS22		ovary_cs22_sn263	2802	sa089_Human_Ovary_CS22_F	3152
		HUM 14053 F GO/GT	CS22		ovary_cs22_sn287	4380	low quality	-
		HUM 14380 F GO	10W	10 to 11W	ovary_wpc10_sn368	4705	sa166_Human_Ovary_10wpc_F	4950
		HUM 14169 F GO	10W		ovary_wpc10_sn369	5648	sa167_Human_Ovary_10wpc_F	4453
		HUM 13253 F GO	11W		low quality	-	sa046_Human_Ovary_11wpc_F	7313
		HUM 13220 F GO	12W	12W	ovary_wpc12_sn212	3461	sa047_Human_Ovary_12wpc_F	6162
		HUM 13919 F GO	12W		ovary_wpc12_sn246	6112	sa075_Human_Ovary_12wpc_F	6539
		HUM 13846 F GO	17W	17W	ovary_wpc17_sn314	3123	sa097_Human_Ovary_17wpc_F	2819
		HUM 14628 F GO	17W		ovary_wpc17_sn266	4312	sa128_Human_Ovary_17wpc_F	4307
		HUM 13380 F GO	10W	19 to 21W	ovary_wpc19_sn273	5688	sa095_Human_Ovary_19wpc_F	5737
		HUM 13378 F GO	21W		ovary_wpc21_sn274	4735	sa096_Human_Ovary_21wpc_F	4706
	Testis	HUM 13442 M GT	CS15	5W	testis_cs15_sn270	2946	not enough material	-
		HUM 14045 M GT	CS17	6W	testis_cs17_sn248	4898	low quality	-
		HUM 14650 M GT	CS17		testis_cs17_sn249	6933	sa079_Human_Testis_CS17_M	3256
		HUM 13258 M GT	CS20	7W	low quality	-	sa103_Human_Testis_CS20_M	1551
		HUM 14242 M GT	CS22	8W	testis_cs22_sn262	6805	low quality	-
		HUM 14056 M GT	CS22		testis_cs22_sn275	2615	low quality	-
		HUM 13479 M GT	CS22		testis_cs22_sn378	7297	low quality	-
		HUM 13877 M GT	CS22		testis_cs22_sn379	5332	low quality	-
		HUM 13234 M GT	CS22		not sequenced	-	sa172_Human_Testis_CS22_M	1074
							sa182_Human_Testis_CS22_M	1568
		HUM 11989 M GT	CS22		not sequenced	-	sa183_Human_Testis_CS22_M	4288
							sa173_Human_Testis_CS22_M	1872
		HUM 1812 M GT	12W	12W	testis_wpc12_sn220	7861	sa060_Human_Testis_12wpc_M	5588
		HUM 12259 M GT	12W		low quality	-	sa064_Human_Testis_12wpc_M	4934
		HUM 14137 M GT	12W		testis_wpc12_sn247	2726	sa076_Human_Testis_12wpc_M	7715
		HUM 12286 M GT	17W	17W	testis_wpc17_sn244	6415	sa073_Human_Testis_17wpc_M	6604
		HUM 14409 M GT	17W		testis_wpc17_sn245	6852	sa074_Human_Testis_17wpc_M	5789
		HUM 14517 GT	19W	19 to 21W	testis_wpc19_sn304	3221	sa125_Human_Testis_19wpc_M	3154
		HUM 14387 GT	20W		testis_wpc20_sn315	5696	sa129_Human_Testis_20wpc_M	4573
	Testis XXY	HUM 13477 M GT	13W	13W	xxy_wpc13_sn496	4865	sa263_Human_Testis_13wpc_KF	818
		HUM 13477 M GT	13W		xxy_wpc13_sn505	2906	sa272_Human_Testis_13wpc_KF	5272
		HUM 13477 M GT	13W		xxy_wpc13_sn506	1165	sa273_Human_Testis_13wpc_KF	4932
Marmoset	Ovary	MAR Embryo2 F1 GD74 140218 GO	GD74	74 to 76D	ovary_SNO45_GD74	573	not enough material	-
		MAR Embryo4 F2 GD74 140218 GO	GD74		ovary_SN333_GD74	752	not enough material	-
		MAR Embryo 2 GD76 070918 G	GD76		ovary_SN334_GD76	611	not enough material	-
		MAR FETUS7 GD95 250414 GO/GT1/GT2	GD95	92 to 95D	ovary_SN227_GD95	6745	low quality	-
			GD95		ovary_SN312_GD95	659	sa065_Marmoset_Ovary_GD95_F_cj4	5079
		MAR NB F2 16770 200514 GO	newborn	Newborn	ovary_SN267_nb	4936	sa090_Marmoset_Ovary_NB_F_cj4	2161
		Mar_NB_F_13488 / 19.05.14 GO	newborn		ovary_SN295_nb	3751	sa115_Marmoset_Ovary_NB_F_cj4	2228
			newborn		ovary_SN285_nb	4877	low quality	-
		Marmoset_NB_3_weeks_left_ovary	3 weeks old	3 weeks old	ovary_SN366_3wo	6932	sa165_Marmoset_Ovary_3w_F_cj4	2826
			3 weeks old		ovary_SN367_3wo	5655	low quality	-
	Testis	MAR Embryo1 M1 GD75 130218 GT	GD75	74-76D	testis_SN332_GD75	1095	not enough material	-
		MAR 2 GD80 271118 g	GD80	80-81D	testis_SN345_GD80	3700	low quality	-
		MAR FETUS1 GD81 270614 GO/GT2	GD81		testis_SN346_GD81	1514	low quality	-
		MAR FETUS8 GD95 250414 GO/GT2	GD95	92 to 95D	testis_SN335_GD95	1467	low quality	-
			GD95		testis_SN313_GD95	238	low quality	-
		MAR FETUS3 250214 GO/GT2	GD92		low quality	-	sa039_Marmoset_Testis_GD92_M_cj4	4671
		MAR NB M5 16395 170413 GT	newborn	Newborn	testis_SN272_nb	1598	sa094_Marmoset_Testis_NB_M_cj4	2812
		MAR NB M4 16697 121213 GT	newborn		low quality	-	sa091_Marmoset_Testis_NB_M_cj4	4702
