## Supplementary Table 2 for "The evolution of gene regulatory programs controlling gonadal development in primates"

### Sheet: Sheet1
species	organ	lineage	celltype	subtype	short	markers
human	ovary	Mesenchymal cells	Mesenchymal cells	Mesenchymal-SEMA3D	mesen-SEMA3D	SEMA3D,FAP
		Mesenchymal cells	Mesenchymal cells	Mesenchymal-NR2F1	mesen-NR2F1	NR2F1,MOXD1
		Epithelial	Fallopian tube cells	Fallopian tube cells	fallTube	PDE4D,MECOM
		Epithelial	Coelomic epithelial cells	Coelomic epithelial cells I	coelEpi-I	UPK3B,KRT19
		Epithelial	Ovarian surface epithelial cells	Ovarian surface epithelial cells I	ovarianSurf-I	UPK3B,KLK11
		Epithelial	Ovarian surface epithelial cells	Ovarian surface epithelial cells II	ovarianSurf-II	KLK11,RELN
		Supporting cells	Common somatic progenitor cells	Common somatic progenitor cells	comSom	LHX9,KITLG
		Supporting cells	Common somatic progenitor cells	Common somatic progenitor cells-TBX1	comSom-TBX1	PAX8,TBX1
		Supporting cells	Female somatic progenitor cells	Female somatic progenitor cells	femSom	LGR5,EPHA4
		Supporting cells	Pregranulosa cells	Pregranulosa cells I	preGC-I	FSHR,KCNIP4
		Supporting cells	Pregranulosa cells	Pregranulosa cells II	preGC-II	RELN,CAPN12
		Supporting cells	Pregranulosa cells	Pregranulosa cells III	preGC-III	RDH10,FOXL2
		Supporting cells	Developing granulosa cells	Developing granulosa cells	devGC	HEYL,COL4A3
		Interstitial cells	Ovarian stroma cells	Ovarian stroma cells	ovarStrom	LAMA2,DLC1
		Germ cells	Germ cells	Primordial germ cells	PGCs	POU5F1,NANOG
		Germ cells	Germ cells	Fetal germ cells	FGCs	PTCHD1,OPHN1
		Germ cells	Germ cells	Pre-meiotic oogonia a	Oogonia-Ia	DDX4,STRA8
		Germ cells	Germ cells	Pre-meiotic oogonia b	Oogonia-Ib	DDX4,STRA8
		Germ cells	Germ cells	Meiotic oogonia	Oogonia-II	SPO11,SYCP1
		Germ cells	Germ cells	Primary oocytes	primOocyte	NOBOX,FIGLA
		Mesonephros	Collecting duct cells	Collecting duct cells	mesoDuct	CLDN8,TMEM213
		Mesonephros	Proximal and distal tubular cells	Proximal and distal tubular cells	mesoTub	CUBN,SLC27A2
		Mesonephros	Podocyte cells	Podocyte cells	mesoPod	NPHS1,NPHS2
		Endothelial	Endothelial	Endothelial	endoThel	EGFL7,CDH5
		Smooth muscle cells	Smooth muscle cells	Smooth muscle cells	SMCs	ACTA2,MYH11
		Adrenal gland	Adrenocortical cells	Adrenocortical cells	adrCort	MC2R,CYP17A1
		Adrenal gland	Chromaffin cells	Chromaffin cells-SOX10	adrChr-SOX10	FOXD3,SOX10
		Adrenal gland	Chromaffin cells	Chromaffin cells-SYNPO2-Low	adrChr-SYNPO2-l	DBH,SYNPO2
		Adrenal gland	Chromaffin cells	Chromaffin cells-SYNPO2-High	adrChr-SYNPO2-h	DBH,SYNPO2
		Blood cells	Macrophage cells	Macrophage cells	Macrophage	MRC1,CD86
		Blood cells	T cells	T cells	T cells	CD96,CD247
		Blood cells	Erythroid cells	Erythroid cells	Erythroid	HBM,SLC4A1
		Other cells	Other cells	Other cells-SNTG1	other-SNTG1	MECOM,SNTG1
		Other cells	Other cells	Other cells-NFE2L3	other-NFE2L3	NFE2L3,IL12RB2
		Other cells	Other cells	Other cells-HAP1	other-HAP1	HSPA2,HAP1
	testis	Mesenchymal cells	Mesenchymal cells	Mesenchymal-SEMA3D	mesen-SEMA3D	SEMA3D,FAP
		Mesenchymal cells	Mesenchymal cells	Mesenchymal-NR2F1	mesen-NR2F1	NR2F1,FOXP2
		Epithelial	Coelomic epithelial cells	Coelomic epithelial cells I	coelEpi-I	UPK3B,KRT19
		Epithelial	Coelomic epithelial cells	Coelomic epithelial cells II	coelEpi-II	UPK3B,ARX
		Supporting cells	Common somatic progenitor cells	Common somatic progenitor cells	comSom	LGR5,KITLG
		Supporting cells	Common somatic progenitor cells	Common somatic progenitor cells-TBX1	comSom-TBX1	PAX8,TBX1
		Supporting cells	Developing Sertoli cells	Embryonic Sertoli	Sertoli-I	SOX9,DHH
		Supporting cells	Developing Sertoli cells	Fetal Sertoli	Sertoli-II	SOX9,FSHR
		Interstitial cells	Interstitial cells	Interstitial cells I	Interstitial-I	ARX,PCDH9
		Interstitial cells	Interstitial cells	Interstitial cells II	Interstitial-II	ARX,DLC1
		Interstitial cells	Interstitial cells	Interstitial cells III	Interstitial-III	ARX,PTCH1
		Interstitial cells	Interstitial cells	Interstitial cells COL12A1	Interstitial-COL12A1	ARX,COL12A1
		Interstitial cells	Fetal Leydig cells	Differentiating fetal Leydig cells	FLC-I	PTCH2,CYP11A1
		Interstitial cells	Fetal Leydig cells	Fetal Leydig cells-CYBA-Low	FLC-II-CYBA-l	CYP11A1,CYP17A1
		Interstitial cells	Fetal Leydig cells	Fetal Leydig cells-CYBA-High	FLC-II-CYBA-h	CYP17A1,CYBA
		Germ cells	Germ cells	Primordial germ cells	PGCs	NANOG,POU5F1
		Germ cells	Germ cells	Fetal germ cells	FGCs	NANOG,DDX4
		Germ cells	Germ cells	Pre-spermatogonia	preSperm	TEX41,TEX15
		Mesonephros	Collecting duct cells	Collecting duct cells	mesoDuct	CLDN8,TMEM213
		Mesonephros	Proximal and distal tubular cells	Proximal and distal tubular cells	mesoTub	CUBN,SLC27A2
		Mesonephros	Podocyte cells	Podocyte cells	mesoPod	NPHS1,NPHS2
		Endothelial	Endothelial	Endothelial	endoThel	EGFL7,CDH5
		Smooth muscle cells	Smooth muscle cells	Smooth muscle cells	SMCs	ACTA2,MYH11
		Adrenal gland	Adrenocortical cells	Adrenocortical cells	adrCort	MC2R,CYP11B1
		Adrenal gland	Chromaffin cells	Chromaffin cells-SOX10	adrChr-SOX10	FOXD3,SOX10
		Adrenal gland	Chromaffin cells	Chromaffin cells-SYNPO2-Low	adrChr-SYNPO2-l	DBH,SYNPO2
		Adrenal gland	Chromaffin cells	Chromaffin cells-SYNPO2-High	adrChr-SYNPO2-h	DBH,SYNPO2
		Blood cells	Macrophage cells	Macrophage cells	Macrophage	MRC1,CD86
		Blood cells	Erythroid cells	Erythroid cells	Erythroid	HBM,SLC4A1
		Other cells	Other cells	Other cells-SIX1	other-SIX1	EYA1,SIX1
		Other cells	Other cells	Other cells-SIM2	other-SIM2	SIM2,PODN
		Other cells	Other cells	Other cells-GFRA1	other-GFRA1	GFRA1,MECOM
		Other cells	Other cells	Other cells-PKHD1	other-PKHD1	LHFPL3,PKHD1
		Other cells	Other cells	Other cells-CCL21	other-CCL21	CCL21,NTC
marmoset	ovary	Mesenchymal cells	Mesenchymal cells	Mesenchymal cells	Mesenchyme	FAP,MOXD1
		Epithelial	Ovarian surface epithelial cells	Ovarian surface epithelial cells	ovarianSurf	UPK3B,HSD17B2
		Epithelial	Fallopian tube cells	Fallopian tube cells	fallTube	PDE4D,MECOM
		Supporting cells	Common somatic progenitor cells	Common somatic progenitor cells I	comSom	LHX9,KITLG
		Supporting cells	Pregranulosa cells	Pregranulosa cells I-GNRHR	preGC-I-GNRHR	GNRHR,OSR1
		Supporting cells	Pregranulosa cells	Pregranulosa cells I-CYP19A1	preGC-I-CYP19A1	CYP19A1,FSHR
		Supporting cells	Pregranulosa cells	Pregranulosa cells I-COL5A3	preGC-I-COL5A3	COL5A3,MDGA1
		Supporting cells	Pregranulosa cells	Pregranulosa cells II	preGC-II	RELN,KDR
		Supporting cells	Pregranulosa cells	Pregranulosa cells III	preGC-III	GRB14,ESR2
		Supporting cells	Developing granulosa cells	Developing granulosa cells	devGC	HEYL,COL4A3
		Interstitial cells	Ovarian stroma cells	Ovarian stroma cells	ovarStrom	LAMA2,DLC1
		Interstitial cells	Theca progenitor cells	Theca progenitor cells	thecaProg	ARX,GLI1
		Germ cells	Germ cells	Primordial and fetal germ cells	PGC&FGC	POU5F1,NANOG
		Germ cells	Germ cells	Pre-meiotic oogonia a	Oogonia-Ia	DAZL,DDX4
		Germ cells	Germ cells	Pre-meiotic oogonia b	Oogonia-Ib	STRA8,REC8
		Germ cells	Germ cells	Meiotic oogonia	Oogonia-II	SPO11,SYCP1
		Germ cells	Germ cells	Primary oocytes	primOocyte	NOBOX,FIGLA
		Endothelial	Endothelial	Endothelial	endoThel	EGFL7,CDH5
		Smooth muscle cells	Smooth muscle cells	Smooth muscle cells	SMCs	ACTA2,MYH11
		Blood cells	Macrophage cells	Macrophage cells	Macrophage	MRC1,CD86
		Blood cells	Erythroid cells	Erythroid cells	Erythroid	SLC4A1,HBE1
		Other cells	Other cells	Other cells-NRXN1	other-NRXN1	UPK3B,NRXN1
		Other cells	Other cells	Other cells-TBX1	other-TBX1	TBX1,PAX8
		Other cells	Other cells	Other cells-TECRL	other-TECRL	TECRL,PTPRN2
		Other cells	Other cells	Other cells-MAT1A	other-MAT1A	MAT1A,TSHR,
		Other cells	Other cells	Other cells-PKHD1L1	other-PKHD1L1	PKHD1L1,NRG1
		Other cells	Other cells	Other cells-SIM1	other-SIM1	SIM1,PKHD1
	testis	Epithelial	Epithelial	Epithelial	Epithelial	KRT19,CLIC5
		Supporting cells	Common somatic progenitor cells	Common somatic progenitor cells-TBX1	comSom-TBX1	PAX8,TBX1
		Supporting cells	Developing Sertoli cells	Fetal Sertoli cells	FS	AMH,HSD17B3
		Supporting cells	Developing Sertoli cells	Newborn Sertoli cells	NBS	HSD17B3,FSHR
		Interstitial cells	Interstitial cells	Interstitial cells	Interstitial	ARX,PTCH2
		Interstitial cells	Interstitial cells	Interstitial cells COL12A1	Interstitial-COL12A1	COL12A1
		Interstitial cells	Fetal Leydig cells	Differentiating fetal Leydig cells	FLC-I	PTCH2,CYP11A1
		Interstitial cells	Fetal Leydig cells	Fetal Leydig cells	FLC-II	CYP11A1,CYP17A1
		Interstitial cells	Newborn Leydig cells	Newborn Leydig cells	NBLC	KCNT1,CYP17A1
		Germ cells	Germ cells	Primordial and fetal germ cells	PGC&FGC	NANOG,POU5F1
		Germ cells	Germ cells	Pre-spermatogonia	preSperm	DDX,TEX15
		Endothelial	Endothelial	Endothelial	endoThel	EGFL7,CDH5
		Blood cells	Macrophage cells	Macrophage cells	Macrophage	CD86,CD163
		Blood cells	Erythroid cells	Erythroid cells	Erythroid	SPTA1,SLC4A1
		Other cells	Other cells	Other cells-LHX9	other-LHX9	LHX9,ROBO2
		Other cells	Other cells	Other cells-SIM1	other-SIM1	SIM1,PKHD1
