## Supplementary Table 3 for "The evolution of gene regulatory programs controlling gonadal development in primates"

### Sheet: Sheet1
Gene	Reported Associated Phenotype	Category	Associated to trajectory	Wald Stat	p Value	Adjusted p Value
FSHR	46;XX premature ovarian failure	Sex Determination (gonadal dysgenesis; testicular and ovotesticular DSD)	male germcell	31.9915	0.000199802	0.000376097
GATA4	46;XY ambiguous genitalia	Sex Determination (gonadal dysgenesis; testicular and ovotesticular DSD)	male germcell	65.8745	9.74866e-11	2.83597e-10
GATA4	46;XY ambiguous genitalia	Sex Determination (gonadal dysgenesis; testicular and ovotesticular DSD)	female germcell	1340.56	0	0
HHAT	46;XY gonadal dysgenesis	Sex Determination (gonadal dysgenesis; testicular and ovotesticular DSD)	female germcell	1013.1	0	0
WT1	Wilms tumor-aniridia-genital anomalies-retardation syndrome	Sex Determination (gonadal dysgenesis; testicular and ovotesticular DSD)	male germcell	115.524	0	0
ZFPM2	46;XY gonadal dysgenesis	Sex Determination (gonadal dysgenesis; testicular and ovotesticular DSD)	male germcell	75.7641	1.11633e-12	4.46532e-12
AMH	Persistent Müllerian duct syndrome (PMDS)	Sex differentiation (eg; steroid synthesis/receptors)	male germcell	72.7838	4.32188e-12	1.53667e-11
AR	Androgen insensitivity syndrome (CAIS/PAIS)	Sex differentiation (eg; steroid synthesis/receptors)	male germcell	76.763	7.08433e-13	3.23855e-12
ARX	X-linked lissencephaly with ambiguous genitalia (XLAG)	Sex differentiation (eg; steroid synthesis/receptors)	male germcell	22.8823	0.00646622	0.010346
ARX	X-linked lissencephaly with ambiguous genitalia (XLAG)	Sex differentiation (eg; steroid synthesis/receptors)	female germcell	46.468	2.67213e-06	5.70055e-06
CYP11A1	CAH; 11-hydroxylase deficiency	Sex differentiation (eg; steroid synthesis/receptors)	male germcell	51.9925	4.53515e-08	1.11635e-07
CYP17A1	CAH; 17-hydroxylase deficiency	Sex differentiation (eg; steroid synthesis/receptors)	male germcell	33.7835	9.74705e-05	0.000194941
CYP19A1	46;XX virilization	Sex differentiation (eg; steroid synthesis/receptors)	male germcell	23.3208	0.00551471	0.00959922
FGFR2	Apert syndrome	Sex differentiation (eg; steroid synthesis/receptors)	male germcell	23.2302	0.00569954	0.00959922
HSD17B3	17β-hydroxysteroid dehydrogenase III deficiency (46;XY DSD)	Sex differentiation (eg; steroid synthesis/receptors)	male germcell	146.15	0	0
MAMLD1	Hypospadias (46;XY)	Sex differentiation (eg; steroid synthesis/receptors)	male germcell	67.7526	4.19305e-11	1.34177e-10
FRAS1	Fraser syndrome	Central causes of hypogonadism	male germcell	130.47	0	0
FREM2	Fraser syndrome	Central causes of hypogonadism	male germcell	46.849	4.18712e-07	9.57057e-07
GRIP1	Fraser syndrome	Central causes of hypogonadism	male germcell	387.309	0	0
TACR3	Isolated abnormality in GnRH secretion or response	Central causes of hypogonadism	male germcell	54.8101	1.32379e-08	3.53011e-08
FSHR	46;XX premature ovarian failure	Sex Determination (gonadal dysgenesis; testicular and ovotesticular DSD)	sertoli	443.542	0	0
GATA4	46;XY ambiguous genitalia	Sex Determination (gonadal dysgenesis; testicular and ovotesticular DSD)	sertoli	832.601	0	0
MAP3K1	46;XY sex reversal	Sex Determination (gonadal dysgenesis; testicular and ovotesticular DSD)	sertoli	391.084	0	0
SOX9	46;XX sex reversal and campomelic dysplasia	Sex Determination (gonadal dysgenesis; testicular and ovotesticular DSD)	sertoli	694.822	0	0
WNT4	46;XY DSD 46;XY complete gonadal dysgenesis	Sex Determination (gonadal dysgenesis; testicular and ovotesticular DSD)	sertoli	258.158	0	0
WNT4	46;XY DSD 46;XY complete gonadal dysgenesis	Sex Determination (gonadal dysgenesis; testicular and ovotesticular DSD)	ovarStrom	54.6601	3.65492e-08	5.56183e-08
WT1	Wilms tumor-aniridia-genital anomalies-retardation syndrome	Sex Determination (gonadal dysgenesis; testicular and ovotesticular DSD)	ovarStrom	222.767	0	0
WWOX	46;XY gonadal dysgenesis	Sex Determination (gonadal dysgenesis; testicular and ovotesticular DSD)	sertoli	499.536	0	0
WWOX	46;XY gonadal dysgenesis	Sex Determination (gonadal dysgenesis; testicular and ovotesticular DSD)	granulosa	360.972	0	0
WWOX	46;XY gonadal dysgenesis	Sex Determination (gonadal dysgenesis; testicular and ovotesticular DSD)	ovarStrom	156.019	0	0
ZFPM2	46;XY gonadal dysgenesis	Sex Determination (gonadal dysgenesis; testicular and ovotesticular DSD)	ovarStrom	384.549	0	0
AMH	Persistent Müllerian duct syndrome (PMDS)	Sex differentiation (eg; steroid synthesis/receptors)	granulosa	45.0469	4.76095e-06	6.66533e-06
CYP11A1	CAH; 11-hydroxylase deficiency	Sex differentiation (eg; steroid synthesis/receptors)	sertoli	658.173	0	0
CYP19A1	46;XX virilization	Sex differentiation (eg; steroid synthesis/receptors)	granulosa	428.292	0	0
FGFR2	Apert syndrome	Sex differentiation (eg; steroid synthesis/receptors)	sertoli	714.121	0	0
FGFR2	Apert syndrome	Sex differentiation (eg; steroid synthesis/receptors)	ovarStrom	51.803	1.24104e-07	1.80985e-07
MAMLD1	Hypospadias (46;XY)	Sex differentiation (eg; steroid synthesis/receptors)	sertoli	2204.51	0	0
MAMLD1	Hypospadias (46;XY)	Sex differentiation (eg; steroid synthesis/receptors)	ovarStrom	187.701	0	0
STAR	CAH; cholesterol desmolase deficiency	Sex differentiation (eg; steroid synthesis/receptors)	sertoli	151.121	0	0
STAR	CAH; cholesterol desmolase deficiency	Sex differentiation (eg; steroid synthesis/receptors)	ovarStrom	120.023	0	0
FGFR1	Kallman syndrome; normosmic IGD; and Pfeiffer syndrome	Central causes of hypogonadism	ovarStrom	211.645	0	0
FGFR1	Kallman syndrome; normosmic IGD; and Pfeiffer syndrome	Central causes of hypogonadism	leydig	1282.49	0	0
FREM2	Fraser syndrome	Central causes of hypogonadism	sertoli	288.82	0	0
GRIP1	Fraser syndrome	Central causes of hypogonadism	sertoli	860.114	0	0
GRIP1	Fraser syndrome	Central causes of hypogonadism	ovarStrom	88.9781	8.54872e-15	1.36002e-14
