## Supplementary Table 8 for "The evolution of gene regulatory programs controlling gonadal development in primates"

### Sheet: Sheet1
Homo sapiens
Pan troglodytes
Pan paniscus
Gorilla gorilla
Macaca mulatta
Callithrix jacchus
Mus musculus
Rattus norvegicus
Oryctolagus cuniculus
Canis familiaris
Loxodonta africana
Monodelphis domestica
Notamacropus eugenii
Ornithorhynchus anatinus
Gallus gallus
Taeniopygia guttata
Xenopus tropicalis
Danio rerio
Oryzias latipes
Petromyzon marinus
